# Ammonia-oxidizing archaea and bacteria differentially contribute to ammonia oxidation in soil under precipitation gradients and land legacy

**DOI:** 10.1101/2023.11.08.566028

**Authors:** Soumyadev Sarkar, Anna Kazarina, Paige M. Hansen, Kaitlyn Ward, Christopher Hargreaves, Nicholas Reese, Qinghong Ran, Willow Kessler, Ligia F.T. de Souza, Terry D. Loecke, Marcos V. M. Sarto, Charles W. Rice, Lydia H. Zeglin, Benjamin A. Sikes, Sonny T.M. Lee

## Abstract

**Background:** Global change has accelerated the nitrogen cycle. Soil nitrogen stock degradation by microbes leads to the release of various gases, including nitrous oxide (N_2_O), a potent greenhouse gas. Ammonia-oxidizing archaea (AOA) and ammonia-oxidizing bacteria (AOB) participate in the soil nitrogen cycle, producing N_2_O. There are outstanding questions regarding the impact of environmental processes such as precipitation and land use legacy on AOA and AOB structurally, compositionally, and functionally. To answer these questions, we analyzed field soil cores and soil monoliths under varying precipitation profiles and land legacies.

**Results:** We resolved 28 AOA and AOB metagenome assembled genomes (MAGs) and found that they were significantly higher in drier environments and differentially abundant in different land use legacies. We further dissected AOA and AOB functional potentials to understand their contribution to nitrogen transformation capabilities. We identified the involvement of stress response genes, differential metabolic functional potentials, and subtle population dynamics under different environmental parameters for AOA and AOB. We observed that AOA MAGs lacked a canonical membrane-bound electron transport chain and F-type ATPase but possessed A/A-type ATPase, while AOB MAGs had a complete complex III module and F-type ATPase, suggesting differential survival strategies of AOA and AOB.

**Conclusions:** The outcomes from this study will enable us to comprehend how drought-like environments and land use legacies could impact AOA– and AOB-driven nitrogen transformations in soil.
