## Supplementary Table S1 for "Ammonia-oxidizing archaea and bacteria differentially contribute to ammonia oxidation in soil under precipitation gradients and land legacy"

### Sheet: Samples
Sample	Type	Location	Landuse
EKS_F_A01_S005	Field	EKS	Ag
EKS_F_A02_S005	Field	EKS	Ag
EKS_F_A03_S005	Field	EKS	Ag
EKS_F_N01_S005	Field	EKS	Native
EKS_F_N02_S005	Field	EKS	Native
EKS_F_N03_S005	Field	EKS	Native
EKS_F_P01_S005	Field	EKS	Post-Ag
EKS_F_P03_S005	Field	EKS	Post-Ag
HAYS_F_A01_S005	Field	HAYS	Ag
HAYS_F_A02_S005	Field	HAYS	Ag
HAYS_F_A03_S005	Field	HAYS	Ag
HAYS_F_N01_S005	Field	HAYS	Native
HAYS_F_N02_S005	Field	HAYS	Native
HAYS_F_N03_S005	Field	HAYS	Native
HAYS_F_P01_S005	Field	HAYS	Post-Ag
HAYS_F_P02_S005	Field	HAYS	Post-Ag
HAYS_F_P03_S005	Field	HAYS	Post-Ag
EKS_M_285_s005_P_DRY	Monolith	EKS	Post-Ag
EKS_M_393_s005_N_DRY	Monolith	EKS	Native
EKS_M_396_s005_P_WET	Monolith	EKS	Post-Ag
EKS_M_398_s005_P_DRY	Monolith	EKS	Post-Ag
EKS_M_399_s005_P_WET	Monolith	EKS	Post-Ag
EKS_M_400_s005_P_DRY	Monolith	EKS	Post-Ag
EKS_M_401_s005_A_WET	Monolith	EKS	Ag
EKS_M_408_s005_A_DRY	Monolith	EKS	Ag
EKS_M_415_s005_A_WET	Monolith	EKS	Ag
EKS_M_416_s005_A_DRY	Monolith	EKS	Ag
EKS_M_418_s005_A_DRY	Monolith	EKS	Ag
EKS_M_419_s005_A_WET	Monolith	EKS	Ag
EKS_M_587_s005_N_DRY	Monolith	EKS	Native
EKS_M_588_s005_N_WET	Monolith	EKS	Native
EKS_M_589_s005_N_DRY	Monolith	EKS	Native
EKS_M_595_s005_N_WET	Monolith	EKS	Native
EKS_M_600_s005_N_WET	Monolith	EKS	Native
EKS_M_860_s005_P_WET	Monolith	EKS	Post-Ag
HAYS_M_639_s005_N_WET	Monolith	HAYS	Native
HAYS_M_644_s005_N_DRY	Monolith	HAYS	Native
HAYS_M_645_s005_N_WET	Monolith	HAYS	Native
HAYS_M_651_s005_N_DRY	Monolith	HAYS	Native
HAYS_M_654_s005_N_DRY	Monolith	HAYS	Native
HAYS_M_659_s005_N_WET	Monolith	HAYS	Native
HAYS_M_661_s005_P_DRY	Monolith	HAYS	Post-Ag
HAYS_M_662_s005_P_WET	Monolith	HAYS	Post-Ag
HAYS_M_663_s005_P_WET	Monolith	HAYS	Post-Ag
HAYS_M_664_s005_P_DRY	Monolith	HAYS	Post-Ag
HAYS_M_666_s005_P_WET	Monolith	HAYS	Post-Ag
HAYS_M_669_s005_P_DRY	Monolith	HAYS	Post-Ag
HAYS_M_680_s005_A_WET	Monolith	HAYS	Ag
HAYS_M_681_s005_A_DRY	Monolith	HAYS	Ag
HAYS_M_685_s005_A_WET	Monolith	HAYS	Ag
HAYS_M_688_s005_A_DRY	Monolith	HAYS	Ag
HAYS_M_690_s005_A_DRY	Monolith	HAYS	Ag
HAYS_M_693_s005_A_WET	Monolith	HAYS	Ag
