## Supplementary Table S2 for "Ammonia-oxidizing archaea and bacteria differentially contribute to ammonia oxidation in soil under precipitation gradients and land legacy"

### Sheet: QC_report
sample	number of pairs analyzed	total pairs passed	total pairs passed (percent of all pairs)	total pair_1 trimmed	total pair_1 trimmed (percent of all passed pairs)	total pair_2 trimmed	total pair_2 trimmed (percent of all passed pairs)	total pairs failed	total pairs failed (percent of all pairs)	pairs failed due to pair_1	pairs failed due to pair_1 (percent of all failed pairs)	pairs failed due to pair_2	pairs failed due to pair_2 (percent of all failed pairs)	pairs failed due to both	pairs failed due to both (percent of all failed pairs)	FAILED_REASON_P	FAILED_REASON_P (percent of all failed pairs)	FAILED_REASON_N	FAILED_REASON_N (percent of all failed pairs)	FAILED_REASON_C33	FAILED_REASON_C33 (percent of all failed pairs)
EKS_M_285_s005_P_DRY	61020196	57321036	93.94	0	0	0	0	3699160	6.06	495124	13.38	2997910	81.04	206126	5.57	0	0	0	0	0	0
EKS_M_393_s005_N_DRY	45848142	42965529	93.71	0	0	0	0	2882613	6.29	303344	10.52	2398167	83.19	181102	6.28	0	0	0	0	0	0
EKS_M_396_s005_P_WET	52111315	48770085	93.59	0	0	0	0	3341230	6.41	319993	9.58	2803402	83.9	217835	6.52	0	0	0	0	0	0
EKS_M_398_s005_P_DRY	61441671	57045870	92.85	0	0	0	0	4395801	7.15	418126	9.51	3680319	83.72	297356	6.76	0	0	0	0	0	0
EKS_M_399_s005_P_WET	45686639	42833078	93.75	0	0	0	0	2853561	6.25	507693	17.79	2196843	76.99	149025	5.22	0	0	0	0	0	0
EKS_M_400_s005_P_DRY	50660153	47563723	93.89	0	0	0	0	3096430	6.11	526325	17	2438750	78.76	131355	4.24	0	0	0	0	0	0
EKS_M_401_s005_A_WET	59243918	55606641	93.86	0	0	0	0	3637277	6.14	500231	13.75	2919999	80.28	217047	5.97	0	0	0	0	0	0
EKS_M_408_s005_A_DRY	53819165	50393605	93.64	0	0	0	0	3425560	6.36	338458	9.88	2875647	83.95	211455	6.17	0	0	0	0	0	0
EKS_M_415_s005_A_WET	57681618	53962134	93.55	0	0	0	0	3719484	6.45	388517	10.45	3076857	82.72	254110	6.83	0	0	0	0	0	0
EKS_M_416_s005_A_DRY	62776358	58768290	93.62	0	0	0	0	4008068	6.38	415163	10.36	3319401	82.82	273504	6.82	0	0	0	0	0	0
EKS_M_418_s005_A_DRY	57929939	54356975	93.83	0	0	0	0	3572964	6.17	409290	11.46	2956405	82.74	207269	5.8	0	0	0	0	0	0
EKS_M_419_s005_A_WET	61895188	58023175	93.74	0	0	0	0	3872013	6.26	400310	10.34	3231556	83.46	240147	6.2	0	0	0	0	0	0
EKS_M_587_s005_N_DRY	54005152	50551447	93.6	0	0	0	0	3453705	6.4	358275	10.37	2870828	83.12	224602	6.5	0	0	0	0	0	0
EKS_M_588_s005_N_WET	57907321	54362586	93.88	0	0	0	0	3544735	6.12	558373	15.75	2805951	79.16	180411	5.09	0	0	0	0	0	0
EKS_M_589_s005_N_DRY	58969973	55227332	93.65	0	0	0	0	3742641	6.35	379202	10.13	3132313	83.69	231126	6.18	0	0	0	0	0	0
EKS_M_595_s005_N_WET	48949621	45799690	93.56	0	0	0	0	3149931	6.44	344172	10.93	2582995	82	222764	7.07	0	0	0	0	0	0
EKS_M_600_s005_N_WET	55951291	52321861	93.51	0	0	0	0	3629430	6.49	363728	10.02	3014655	83.06	251047	6.92	0	0	0	0	0	0
HAYS_M_639_s005_N_WET	58692923	55057430	93.81	0	0	0	0	3635493	6.19	414101	11.39	2995162	82.39	226230	6.22	0	0	0	0	0	0
HAYS_M_644_s005_N_DRY	54067115	50729476	93.83	0	0	0	0	3337639	6.17	411147	12.32	2728997	81.76	197495	5.92	0	0	0	0	0	0
HAYS_M_645_s005_N_WET	52799758	49018909	92.84	0	0	0	0	3780849	7.16	319489	8.45	3178885	84.08	282475	7.47	0	0	0	0	0	0
HAYS_M_651_s005_N_DRY	57587642	53956507	93.69	0	0	0	0	3631135	6.31	389499	10.73	3010598	82.91	231038	6.36	0	0	0	0	0	0
HAYS_M_654_s005_N_DRY	48898564	44992102	92.01	0	0	0	0	3906462	7.99	300587	7.69	3380585	86.54	225290	5.77	0	0	0	0	0	0
HAYS_M_659_s005_N_WET	52063103	47872218	91.95	0	0	0	0	4190885	8.05	274042	6.54	3644854	86.97	271989	6.49	0	0	0	0	0	0
HAYS_M_661_s005_P_DRY	54168282	50874229	93.92	0	0	0	0	3294053	6.08	560280	17.01	2579949	78.32	153824	4.67	0	0	0	0	0	0
HAYS_M_662_s005_P_WET	56772000	53335477	93.95	0	0	0	0	3436523	6.05	362684	10.55	2883239	83.9	190600	5.55	0	0	0	0	0	0
HAYS_M_663_s005_P_WET	53769602	50380477	93.7	0	0	0	0	3389125	6.3	333758	9.85	2863485	84.49	191882	5.66	0	0	0	0	0	0
HAYS_M_664_s005_P_DRY	60048307	55297608	92.09	0	0	0	0	4750699	7.91	365892	7.7	4072095	85.72	312712	6.58	0	0	0	0	0	0
HAYS_M_666_s005_P_WET	60300067	56616308	93.89	0	0	0	0	3683759	6.11	566794	15.39	2907870	78.94	209095	5.68	0	0	0	0	0	0
HAYS_M_669_s005_P_DRY	64503941	59995808	93.01	0	0	0	0	4508133	6.99	387996	8.61	3824864	84.84	295273	6.55	0	0	0	0	0	0
HAYS_M_680_s005_A_WET	62024779	58313006	94.02	0	0	0	0	3711773	5.98	489178	13.18	3010275	81.1	212320	5.72	0	0	0	0	0	0
HAYS_M_681_s005_A_DRY	58157578	54085711	93	0	0	0	0	4071867	7	317713	7.8	3472622	85.28	281532	6.91	0	0	0	0	0	0
HAYS_M_685_s005_A_WET	51094513	47919145	93.79	0	0	0	0	3175368	6.21	386892	12.18	2595283	81.73	193193	6.08	0	0	0	0	0	0
HAYS_M_688_s005_A_DRY	73472009	68744783	93.57	0	0	0	0	4727226	6.43	492044	10.41	3920604	82.94	314578	6.65	0	0	0	0	0	0
HAYS_M_690_s005_A_DRY	58007723	54375454	93.74	0	0	0	0	3632269	6.26	403695	11.11	2992412	82.38	236162	6.5	0	0	0	0	0	0
HAYS_M_693_s005_A_WET	59885852	56070948	93.63	0	0	0	0	3814904	6.37	388052	10.17	3180324	83.37	246528	6.46	0	0	0	0	0	0
EKS_M_860_s005_P_WET	54826820	51429175	93.8	0	0	0	0	3397645	6.2	403484	11.88	2779661	81.81	214500	6.31	0	0	0	0	0	0
EKS_F_A01_S005	14187686	13536489	95.41	0	0	0	0	651197	4.59	216426	33.24	331369	50.89	103402	15.88	0	0	0	0	0	0
EKS_F_A02_S005	13350076	12746131	95.48	0	0	0	0	603945	4.52	231055	38.26	282984	46.86	89906	14.89	0	0	0	0	0	0
EKS_F_A03_S005	11389770	10907188	95.76	0	0	0	0	482582	4.24	239008	49.53	185004	38.34	58570	12.14	0	0	0	0	0	0
EKS_F_N01_S005	12129842	11681999	96.31	0	0	0	0	447843	3.69	177061	39.54	204079	45.57	66703	14.89	0	0	0	0	0	0
EKS_F_N02_S005	10278865	9898838	96.3	0	0	0	0	380027	3.7	204758	53.88	132895	34.97	42374	11.15	0	0	0	0	0	0
EKS_F_N03_S005	14020641	13405947	95.62	0	0	0	0	614694	4.38	236455	38.47	275565	44.83	102674	16.7	0	0	0	0	0	0
EKS_F_P01_S005	13383268	12816880	95.77	0	0	0	0	566388	4.23	213494	37.69	257391	45.44	95503	16.86	0	0	0	0	0	0
EKS_F_P03_S005	12016374	11494441	95.66	0	0	0	0	521933	4.34	184798	35.41	252951	48.46	84184	16.13	0	0	0	0	0	0
HAYS_F_A01_S005	10893340	10434262	95.79	0	0	0	0	459078	4.21	277241	60.39	133721	29.13	48116	10.48	0	0	0	0	0	0
HAYS_F_A02_S005	11675639	11191711	95.86	0	0	0	0	483928	4.14	241258	49.85	177069	36.59	65601	13.56	0	0	0	0	0	0
HAYS_F_A03_S005	14290416	13638507	95.44	0	0	0	0	651909	4.56	232886	35.72	324174	49.73	94849	14.55	0	0	0	0	0	0
HAYS_F_N01_S005	12708435	12211621	96.09	0	0	0	0	496814	3.91	261006	52.54	175026	35.23	60782	12.23	0	0	0	0	0	0
HAYS_F_N02_S005	13696310	13045621	95.25	0	0	0	0	650689	4.75	215291	33.09	336946	51.78	98452	15.13	0	0	0	0	0	0
HAYS_F_N03_S005	12884397	12303277	95.49	0	0	0	0	581120	4.51	207170	35.65	281803	48.49	92147	15.86	0	0	0	0	0	0
HAYS_F_P01_S005	10422991	9948813	95.45	0	0	0	0	474178	4.55	156692	33.04	243745	51.4	73741	15.55	0	0	0	0	0	0
HAYS_F_P02_S005	10248819	9770663	95.33	0	0	0	0	478156	4.67	183394	38.35	222179	46.47	72583	15.18	0	0	0	0	0	0
HAYS_F_P03_S005	11767907	11207977	95.24	0	0	0	0	559930	4.76	186959	33.39	283789	50.68	89182	15.93	0	0	0	0	0	0
