## Supplementary Table S5 for "Ammonia-oxidizing archaea and bacteria differentially contribute to ammonia oxidation in soil under precipitation gradients and land legacy"

### Sheet: Downloaded_MX
Downloaded_metagenomes	Metadata
MG_Ca_02	Illumina HiSeq 2000 paired end sequencing, Forest soil microbial communities from El Dorado National Forest; California; USA
MG_Ca_03	Illumina HiSeq 2000 paired end sequencing, Forest soil microbial communities from El Dorado National Forest; California; USA
MG_Co_01	Illumina HiSeq 2000 paired end sequencing; Grasslands soil microbial communities from Nunn; that are Nitrogen fertilized - NN1104 metagenome; Colorado
MG_Co_02	Illumina HiSeq 2000 paired end sequencing; Grasslands soil microbial communities from Nunn; that are Nitrogen fertilized - NN1120 metagenome, Colorado
MG_Il_01	Illumina HiSeq 2500 paired end sequencing; Surface soil microbial communities which are recovering from an underground coalmine fire - Coalmine Soil_Cen04_05102014_R1 metagenome, Illinois
MG_NC_01	Illumina HiSeq 2000 paired end sequencing; Grasslands soil microbial communities from Chapel Hill; that are Nitrogen fertilized - NN335 metagenome, North Carolina
MG_Io_02	Illumina Genome Analyzer IIx paired end sequencing; Soil microbial communities from Great Prairies; Continuous Corn soil metagenome; Iowa
MG_Io_03	Illumina Genome Analyzer IIx paired end sequencing; Soil microbial communities from Great Prairies; Continuous Corn soil metagenome; Iowa
MG_KS_01	Illumina HiSeq 2000 paired end sequencing; Grasslands soil microbial communities from Kansas; that are Nitrogen fertilized - NN571 metagenome
MG_KS_02	Illumina HiSeq 2000 paired end sequencing; Grasslands soil microbial communities from Kansas; that are Nitrogen fertilized - NN581 metagenome
MG_KS_03	Illumina HiSeq 2000 paired end sequencing; Grasslands soil microbial communities from Kansas; that are Nitrogen fertilized - NN584 metagenome
MG_KS_04	Illumina HiSeq 2000 paired end sequencing; Grasslands soil microbial communities from Kansas; that are Nitrogen fertilized - NN595 metagenome
MG_KS_05	Illumina HiSeq 2000 paired end sequencing; Grasslands soil microbial communities from Gorham; Kansas; that are Nitrogen fertilized - NN609 metagenome
MG_KS_06	Illumina HiSeq 2000 paired end sequencing; Grasslands soil microbial communities from Gorham; Kansas; that are Nitrogen fertilized - NN611 metagenome
MG_KS_07	Illumina HiSeq 2000 paired end sequencing; Grasslands soil microbial communities from Gorham; Kansas; that are Nitrogen fertilized -NN628 metagenome
MG_KS_08	Illumina HiSeq 2000 paired end sequencing; Grasslands soil microbial communities from Gorham; Kansas; that are Nitrogen fertilized -NN620 metagenome
MG_KS_09	Illumina HiSeq 2000 paired end sequencing; Grasslands soil microbial communities from Gorham; Kansas; that are Nitrogen fertilized - NN624 metagenome
MG_KS_10	Illumina HiSeq 2000 paired end sequencing; Grasslands soil microbial communities from Gorham; Kansas; that are Nitrogen fertilized - NN619 metagenome
MG_Ca_04	Illumina HiSeq 2000 paired end sequencing; Mediterranean Blodgett CA OM1_M2, California
MG_Ca_05	llumina HiSeq 2500 paired end sequencing; Grassland Soil Metagenome Angelo_100, California
MG_Ca_07	Illumina HiSeq 2500 paired end sequencing; Salt Pond Soil MetaG R1_A_D1_MG, San Francisco, California
MG_Ma_01	Illumina HiSeq 2000 paired end sequencing; Microbial Forest Soil SWN H13_O, Massachusetts
MG_Ma_02	Illumina HiSeq 2500 paired end sequencing; Bulk soil microbial communities from Harvard Forest
MG_Io_04	Illumina Genome Analyzer II paired end sequencing; Continuous corn soil metagenome reference core, Iowa
MG_Tx_01	Illumina HiSeq 2000 paired end sequencing; Mediterranean Blodgett, Texas
MG_NC_02	Illumina HiSeq 2000 paired end sequencing; Forest Soil microbial communities with Nitrogen NN357, North Carolina
